# Genetically Determined Strength of Natural Killer Cells is Enhanced by Adaptive HLA class I Admixture in East Asians

**DOI:** 10.1101/2020.07.29.227579

**Authors:** Zhihui Deng, Jianxin Zhen, Genelle F. Harrison, Guobin Zhang, Rui Chen, Ge Sun, Qiong Yu, Neda Nemat-Gorgani, Lisbeth A. Guethlein, Liumei He, Mingzhong Tang, Xiaojiang Gao, Siqi Cai, Jonathan A. Shortt, Christopher R. Gignoux, Mary Carrington, Hongyan Zou, Peter Parham, Wenxu Hong, Paul J. Norman

## Abstract

Human natural killer (NK) cells are essential for controlling infection, cancer and fetal development. NK cell functions are modulated by interactions between polymorphic inhibitory killer cell immunoglobulin-like receptors (KIR) and polymorphic HLA-A, -B and -C ligands expressed on tissue cells. All *HLA-C* alleles encode a KIR ligand and contribute to reproduction and immunity. In contrast, only some *HLA-A* and *-B* alleles encode KIR ligands and they focus on immunity. By high-resolution analysis of *KIR* and *HLA-A*, *-B* and *-C* genes, we show that the Chinese Southern Han are significantly enriched for interactions between inhibitory KIR and HLA-A and -B. This enrichment has had substantial input through population admixture with neighboring populations, who contributed *HLA class I* haplotypes expressing the KIR ligands B*46:01 and B*58:01, which subsequently rose to high frequency by natural selection. Consequently, over 80% of Southern Han *HLA* haplotypes encode more than one KIR ligand. Complementing the high number of KIR ligands, the Chinese Southern Han *KIR* locus combines a high frequency of genes expressing potent inhibitory KIR, with a low frequency of those expressing activating KIR. The Southern Han centromeric *KIR* region encodes strong, conserved, inhibitory HLA-C specific receptors, and the telomeric region provides a high number and diversity of inhibitory HLA-A and -B specific receptors. In all these characteristics, the Southern Han represent other East Asians, whose NK cell repertoires are thus enhanced in quantity, diversity and effector strength, likely through natural selection for resistance to endemic viral infections.
