## Supplementary material for "Genetically Determined Strength of Natural Killer Cells is Enhanced by Adaptive HLA class I Admixture in East Asians": Figure S2 KIR and HLA Interactions

### Sheet: Sheet1
	HLA		KIR	2DL1						2DL2			2DL3					3DL1										3DL2			2DS1		2DS2		2DS4			2DS5
Locus	Allotype	KIR ligand		*001	*013	*014	*022	*026		*001	*004		*001	*008	*016	*018		*001	*004	*019	*021	*024	*036	*037	*056	*072		*001	*054		*001		*001		*001	2DS4del		*002	*003	*004	*005	*006	*007	*008	*012
HLA-A	A*01:01
	A*01:02
	A*01:03
	A*01:09
	A*02:01
	A*02:02
	A*02:03
	A*02:04
	A*02:05
	A*02:06
	A*02:07
	A*02:10
	A*02:11
	A*02:12
	A*02:13
	A*02:14
	A*02:16
	A*02:17
	A*02:22
	A*02:25
	A*02:26
	A*02:36
	A*02:40
	A*02:44
	A*02:60
	A*03:01	A3/11																										Y	?
	A*03:02	A3/11																										Y	?
	A*11:01	A3/11																										Y	?
	A*11:02	A3/11																										Y	?						Y
	A*11:03	A3/11																										Y	?
	A*11:04	A3/11																										Y	?
	A*11:07	A3/11																										Y	?
	A*11:18	A3/11																										Y	?
	A*23:01	Bw4																Y
	A*23:02	Bw4																Y
	A*23:04	Bw4																Y
	A*24:02	Bw4																Y
	A*24:03	Bw4																Y
	A*24:04
	A*24:05	Bw4																Y
	A*24:06	Bw4																Y
	A*24:07	Bw4																Y
	A*24:08	Bw4																Y
	A*24:10	Bw4																Y
	A*24:13	Bw4																Y
	A*24:20	Bw4																Y
	A*24:23	Bw4																Y
	A*24:26	Bw4																Y
	A*24:27	Bw4																Y
	A*24:84N
	A*24:88	Bw4																Y
	A*25:01	Bw4																Y
	A*26:01
	A*26:02
	A*26:03
	A*26:04
	A*26:08
	A*26:11
	A*26:12
	A*26:18
	A*26:31
	A*29:01
	A*29:02
	A*29:15
	A*30:01
	A*30:02
	A*30:04
	A*31:01
	A*31:03
	A*31:04
	A*31:06
	A*32:01	Bw4																Y
	A*32:02	Bw4																Y
	A*32:03	Bw4																Y
	A*33:01
	A*33:03
	A*33:12
	A*34:01
	A*34:02
	A*36:01
	A*43:01
	A*66:01
	A*66:02
	A*66:03
	A*68:01
	A*68:02
	A*68:03
	A*68:27
	A*69:01
	A*74:01
	A*74:02
	A*74:03
	A*80:01
HLA-B	B*07:02
	B*07:05
	B*07:12
	B*07:26
	B*08:01
	B*08:03	Bw4																Y
	B*08:05
	B*13:01	Bw4																Y
	B*13:02	Bw4																Y
	B*13:03	Bw4																Y
	B*13:04	Bw4																Y
	B*14:01
	B*14:02
	B*14:03
	B*14:04
	B*15:01
	B*15:02
	B*15:03
	B*15:04
	B*15:05
	B*15:06
	B*15:07
	B*15:08
	B*15:09
	B*15:10
	B*15:11
	B*15:12
	B*15:13	Bw4																Y
	B*15:16	Bw4																Y
	B*15:17	Bw4																Y
	B*15:18
	B*15:20
	B*15:21
	B*15:23	Bw4																Y
	B*15:24	Bw4																Y
	B*15:25
	B*15:27
	B*15:31
	B*15:32
	B*15:34
	B*15:35
	B*15:37
	B*15:64
	B*15:67	Bw4																Y
	B*18:01
	B*18:02
	B*18:03
	B*18:11
	B*18:12
	B*18:25
	B*27:01	Bw4																Y
	B*27:02	Bw4																Y
	B*27:03	Bw4																Y
	B*27:04	Bw4																Y
	B*27:05	Bw4																Y
	B*27:06	Bw4																Y
	B*27:07	Bw4																Y
	B*35:01
	B*35:02
	B*35:03
	B*35:04
	B*35:05
	B*35:06
	B*35:08
	B*35:09
	B*35:10
	B*35:11
	B*35:12
	B*35:16
	B*35:20
	B*35:21
	B*35:30
	B*35:34
	B*35:43
	B*35:72
	B*37:01	Bw4																Y
	B*38:01	Bw4																Y
	B*38:02	Bw4																Y
	B*39:01
	B*39:02
	B*39:03
	B*39:04
	B*39:05
	B*39:06
	B*39:07
	B*39:09
	B*39:10
	B*39:11
	B*39:13
	B*40:01
	B*40:02
	B*40:03
	B*40:04
	B*40:05
	B*40:06
	B*40:08
	B*40:10
	B*40:11
	B*40:12
	B*40:14
	B*40:16
	B*40:19	Bw4																Y
	B*40:40
	B*40:49
	B*41:01
	B*41:02
	B*42:01
	B*42:02
	B*44:02	Bw4																Y
	B*44:03	Bw4																Y
	B*44:07	Bw4																Y
	B*44:08	Bw4																Y
	B*44:10	Bw4																Y
	B*44:15	Bw4																Y
	B*45:01
	B*46:01	C1					Y			Y			Y		Y	Y
	B*47:01	Bw4																Y
	B*47:02
	B*47:03
	B*48:01
	B*48:02
	B*48:03
	B*48:04
	B*49:01	Bw4																Y
	B*50:01
	B*50:02
	B*51:01	Bw4																Y
	B*51:02	Bw4																Y
	B*51:04	Bw4																Y
	B*51:05	Bw4																Y
	B*51:06	Bw4																Y
	B*51:07	Bw4																Y
	B*51:10	Bw4																Y
	B*51:18	Bw4																Y
	B*52:01	Bw4																Y
	B*52:02	Bw4																Y
	B*53:01	Bw4																Y
	B*53:02	Bw4																Y
	B*53:03	Bw4																Y
	B*53:04	Bw4																Y
	B*53:05	Bw4																Y
	B*53:08	Bw4																Y
	B*54:01
	B*55:01
	B*55:02
	B*55:04
	B*55:05
	B*55:07
	B*56:01
	B*56:02
	B*56:03
	B*56:04
	B*56:05
	B*57:01	Bw4																Y
	B*57:02	Bw4																Y
	B*57:03	Bw4																Y
	B*57:04	Bw4																Y
	B*58:01	Bw4																Y
	B*58:02	Bw4																Y
	B*59:01
	B*67:01
	B*73:01	C1					Y			Y			Y		Y	Y
	B*78:01
	B*81:01
	B*81:02
	B*82:01
	B*82:02
HLA-C	C*01:02	C1					Y			Y			Y		Y	Y																			Y
	C*01:03	C1					Y			Y			Y		Y	Y																			Y
	C*01:04	C1					Y			Y			Y		Y	Y																			Y
	C*01:06	C1					Y			Y			Y		Y	Y																			Y
	C*02:02	C2		Y						Y					Y	Y															Y				Y				Y	Y	Y	Y	Y	Y	Y
	C*02:10	C2		Y						Y					Y	Y															Y				Y				Y	Y	Y	Y	Y	Y	Y
	C*03:01	C1					Y			Y			Y		Y	Y
	C*03:02	C1					Y			Y			Y		Y	Y
	C*03:03	C1					Y			Y			Y		Y	Y
	C*03:04	C1					Y			Y			Y		Y	Y
	C*03:05	C1					Y			Y			Y		Y	Y
	C*03:07	C2		Y						Y					Y	Y															Y								Y	Y	Y	Y	Y	Y	Y
	C*03:12	C1					Y			Y			Y		Y	Y
	C*03:16	C1					Y			Y			Y		Y	Y
	C*03:17	C1					Y			Y			Y		Y	Y
	C*03:32	C1					Y			Y			Y		Y	Y
	C*03:38	C1					Y			Y			Y		Y	Y
	C*04:01	C2		Y						Y					Y	Y															Y				Y				Y	Y	Y	Y	Y	Y	Y
	C*04:03	C2		Y						Y					Y	Y															Y				Y				Y	Y	Y	Y	Y	Y	Y
	C*04:04	C2		Y						Y					Y	Y															Y				Y				Y	Y	Y	Y	Y	Y	Y
	C*04:06	C2		Y						Y					Y	Y															Y				Y				Y	Y	Y	Y	Y	Y	Y
	C*04:07	C2		Y						Y					Y	Y															Y				Y				Y	Y	Y	Y	Y	Y	Y
	C*04:15	C2		Y						Y					Y	Y															Y				Y				Y	Y	Y	Y	Y	Y	Y
	C*04:16	C2		Y						Y					Y	Y															Y				Y				Y	Y	Y	Y	Y	Y	Y
	C*05:01	C2		Y						Y					Y	Y															Y				Y				Y	Y	Y	Y	Y	Y	Y
	C*05:20	C1					Y			Y			Y		Y	Y																			Y
	C*06:02	C2		Y						Y					Y	Y															Y								Y	Y	Y	Y	Y	Y	Y
	C*06:11	C1					Y			Y			Y		Y	Y
	C*06:98	C2		Y						Y					Y	Y															Y								Y	Y	Y	Y	Y	Y	Y
	C*07:01	C1					Y			Y			Y		Y	Y
	C*07:02	C1					Y			Y			Y		Y	Y
	C*07:03	C1					Y			Y			Y		Y	Y
	C*07:04	C1					Y			Y			Y		Y	Y
	C*07:05	C1					Y			Y			Y		Y	Y
	C*07:06	C1					Y			Y			Y		Y	Y
	C*07:10	C1					Y			Y			Y		Y	Y
	C*07:13	C1					Y			Y			Y		Y	Y
	C*07:16	C1					Y			Y			Y		Y	Y
	C*07:19	C1					Y			Y			Y		Y	Y
	C*07:24	C1					Y			Y			Y		Y	Y
	C*07:27	C1					Y			Y			Y		Y	Y
	C*07:43	C1					Y			Y			Y		Y	Y
	C*08:01	C1					Y			Y			Y		Y	Y
	C*08:02	C1					Y			Y			Y		Y	Y
	C*08:03	C1					Y			Y			Y		Y	Y
	C*08:04	C1					Y			Y			Y		Y	Y
	C*08:06	C1					Y			Y			Y		Y	Y
	C*08:16	C1					Y			Y			Y		Y	Y
	C*12:02	C1					Y			Y			Y		Y	Y
	C*12:03	C1					Y			Y			Y		Y	Y
	C*12:04	C2		Y						Y					Y	Y															Y								Y	Y	Y	Y	Y	Y	Y
	C*12:05	C2		Y						Y					Y	Y															Y								Y	Y	Y	Y	Y	Y	Y
	C*14:02	C1					Y			Y			Y		Y	Y																			Y
	C*14:03	C1					Y			Y			Y		Y	Y																			Y
	C*15:02	C2		Y						Y					Y	Y															Y								Y	Y	Y	Y	Y	Y	Y
	C*15:03	C2		Y						Y					Y	Y															Y								Y	Y	Y	Y	Y	Y	Y
	C*15:04	C2		Y						Y					Y	Y															Y								Y	Y	Y	Y	Y	Y	Y
	C*15:05	C2		Y						Y					Y	Y															Y								Y	Y	Y	Y	Y	Y	Y
	C*15:07	C1					Y			Y			Y		Y	Y
	C*15:08	C2		Y						Y					Y	Y															Y								Y	Y	Y	Y	Y	Y	Y
	C*16:01	C1					Y			Y			Y		Y	Y																	Y		Y
	C*16:02	C2		Y						Y					Y	Y															Y		Y		Y				Y	Y	Y	Y	Y	Y	Y
	C*16:04	C1					Y			Y			Y		Y	Y																	Y		Y
	C*16:46	C1					Y			Y			Y		Y	Y																	Y		Y
	C*17:01	C2		Y						Y					Y	Y															Y								Y	Y	Y	Y	Y	Y	Y
	C*18:01	C2		Y						Y					Y	Y															Y								Y	Y	Y	Y	Y	Y	Y
