## Supplementary material for "Genetically Determined Strength of Natural Killer Cells is Enhanced by Adaptive HLA class I Admixture in East Asians": Figure S7 KIR Haplotype Frequencies

### Sheet: A_KIRCen
No.	3DL3	2DS2	2DL2/3	2DL5B	2DS3	2DL1	N	frequency
1	*010		3*00101			*00302	215	0.351307			KIR A
2	*008		3*00101			*00302	93	0.151961			KIR B
3	*009		3*00101			*00302	92	0.150327			New allele
4	*006		3*00201			*00201	28	0.0457516
5	*001		3*00201			*00201	22	0.0359477
6	*015		3*00101			*00302	18	0.0294118
7	*010		3*023			*00302	11	0.0179739
8	*010	*00101	2*00301				10	0.0163399
9	*010	*00101	2*00301	B*006	5*00201		10	0.0163399
10	*04802		3*00201			*00201	9	0.0147059
11	*008	*00101	2*00301	B*006	5*00201		5	0.00816993
12	*028	*00101	2*00301	B*006	5*00201		5	0.00816993
13	*010	*00101	2*00301	B*010	3*001	*00401	5	0.00816993
14	*010		3*00109			*00302	4	0.00653595
15	*02602		3*00201			*00201	4	0.00653595
16	*048		3*00201			*00201	4	0.00653595
17	*008	*00101	2*00301				4	0.00653595
18	*001		3*00101			*00302	3	0.00490196
19	*002		3*00101			*00302	3	0.00490196
20	*064		3*00201			*00201	3	0.00490196
21	*004	*00101	2*00301	B*006	5*00201		3	0.00490196
22	*010	*00101	2*00101	B*002	3*001	*00401	3	0.00490196
23	*04802		3*015			*00201	2	0.00326797
24	*062		3*00201			*00201	2	0.00326797
25	*065		3*00201			*00201	2	0.00326797
26	*008	*00101	2*00301	B*010	3*00201		2	0.00326797
27	*010	*00101	2*00301	B*010	3*00201		2	0.00326797
28	*02602	*00101	2*00301				2	0.00326797
29	*028	*00101	2*00301				2	0.00326797
30	*048	*00101	2*00301	B*006	5*00201		2	0.00326797
31	*008	*00101	2*00301	B*010	3*001	*00401	2	0.00326797
32	*028	*00101	2*00301	B*010	3*001	*00401	2	0.00326797
33	*062		3*00201			*034	1	0.00163399
34	*010		3*00101			*033	1	0.00163399
35	*010		3*023			*031	1	0.00163399
36	*010		3*00101			*030	1	0.00163399
37	*010		3*00101			*00305	1	0.00163399
38	*010		3*00101			*00304	1	0.00163399
39	*008		3*028			*00302	1	0.00163399
40	*009		3*025			*00302	1	0.00163399
41	*010		3*00110			*00302	1	0.00163399
42	*010		3*019			*00302	1	0.00163399
43	*010		3*021			*00302	1	0.00163399
44	*010		3*027			*00302	1	0.00163399
45	*010		3*028			*00302	1	0.00163399
46	*010		3*029			*00302	1	0.00163399
47	*010		3*031			*00302	1	0.00163399
48	*015		3*023			*00302	1	0.00163399
49	*015		3*026			*00302	1	0.00163399
50	*008		3*00201			*00201	1	0.00163399
51	*010		3*00201			*00201	1	0.00163399
52	*013		3*00201			*00201	1	0.00163399
53	*04802		3*022			*00201	1	0.00163399
54	*063		3*00201			*00201	1	0.00163399
55	*063		3*022			*00201	1	0.00163399
56	*003	*00101	2*00301				1	0.00163399
57	*008	*00101	2*00301+2*013				1	0.00163399
58	*010	*00101	2*00101	B*002	3*00201		1	0.00163399
59	*01003	*00101	2*00301	B*006	5*00201		1	0.00163399
60	*02602	*00101	2*00301	B*008	5*00201		1	0.00163399
61	*003	*00101	2*00301	B*010	3*001	*00401	1	0.00163399
62	*003		2*00101			*00401	1	0.00163399
63	*004	*009	2*00101	B*002	3*001	*00401	1	0.00163399
64	*004		2*00301		3*001	*00401	1	0.00163399
65	*008	*00101	2*00101	B*002	3*001	*00401	1	0.00163399
66	*009	*00101	2*00101	B*002	3*001	*00401	1	0.00163399
67	*009		3*00101			*00401	1	0.00163399
68	*028	*00101	2*00101	B*002	3*001	*00401	1	0.00163399
69	*028	*009	2*00101	B*002	3*001	*00401	1	0.00163399
70	*048	*009	2*00101	B*002	3*001	*001	1	0.00163399

### Sheet: B_KIRtel
No.	2DL4dupl	3DS1dupl	2DL4	3DL1/S1	2DL5A	2DS5	2DS1	2DS4	3DL2	N	Frequency
1			*00102	*01502				*00101	*002	247	0.403595			KIR A
2			*011	*00501				*010	*010	54	0.0882353			KIR B
3			*006	*00701				*00401	*008	39	0.0637255			deleted 2DL4/3DL1
4			*00501	S1*01301	A*001	5*00201	*00201		*002	29	0.0473856			New allele
5			*00501	S1*01301	A*001	5*00201	*00201		*00701	23	0.0375817
6			*00801	*00101				*00301	*001	21	0.0343137
7			*00103	*020				*00101	*009	19	0.0310458
8			*00102	*01502				*00101	*039	17	0.0277778
9			*00501	S1*01301	A*005	3*00201	*00201		*00701	17	0.0277778
10			*011	*00501				*010	*002	14	0.0228758
11			*00102	*01502				*00101	*010	10	0.0163399
12			*00102	*02901				*00101	*002	8	0.0130719
13							*00201		*00701	7	0.0114379
14			*00801	*00101				*00301	*002	5	0.00816993
15			*00103	*020				*00101	*002	3	0.00490196
16			*00102	*01502				*00101	*001	3	0.00490196
17			*00102	*01502				*00101	*015	3	0.00490196
18			*006	*00701				*00401	*021	3	0.00490196
19			*00501	S1*01301	A*001	5*00201	*00201		*093	3	0.00490196
20	*00501	S1*01301	*00102	*01502				*00101	*002	3	0.00490196
21			*00801	*070				*00301	*001	2	0.00326797
22			*00102	*01502				*00101	*00701	2	0.00326797
23			*006	*00701				*00401	*009	2	0.00326797
24			*006	*00701				*00401	*016	2	0.00326797
25			*011	*00501				*010	*091	2	0.00326797
26			*011	*00501				*018	*010	2	0.00326797
27			*00801	*00101				*00301	*010	2	0.00326797
28	*00501	S1*01301	*00501	S1*085	A*005	3*00201	*00201		*00701	2	0.00326797
29			*00501	S1*01301	A*001	5*00201	*00201		*001	2	0.00326797
30			*00501	S1*01301	A*001	5*00201	*00202		*00701	2	0.00326797
31			*00501	S1*01301	A*012	5*00201	*00201		*00701	2	0.00326797
32			*00503	S1*01301	A*001	5*00201	*00201		*00701	2	0.00326797
33			*00504	S1*01301	A*001	5*00201	*00201		*093	2	0.00326797
34			*00102	*02901				*00101	*001	1	0.00163399
35			*00102	*02901				*00101	*010	1	0.00163399
36			*00103	*020				*00101	*001	1	0.00163399
37			*00103	*020				*00101	*010	1	0.00163399
38			*00103	*020				*00101	*084	1	0.00163399
39			*00102	*01505				*00101	*002	1	0.00163399
40			*00102	*01502				*00101	*021	1	0.00163399
41			*00102	*01502				*00101	*093	1	0.00163399
42			*00102	*01502				*00101	*099	1	0.00163399
43			*006/neg?	*01502				*00101	*002	1	0.00163399
44			*032	*01502				*00101	*002	1	0.00163399
45			*033	*01502				*00101	*002	1	0.00163399
46			*00102	*01502				*00105	*002	1	0.00163399
47			*00102	*01502				*017	*002	1	0.00163399
48			*00103	*008				*00301	*009	1	0.00163399
49			*00103	*00701				*00401	*008	1	0.00163399
50			*006	*00701				*00401	*001	1	0.00163399
51			*006	*00701				*00401	*002	1	0.00163399
52			*006	*00701				*00401	*010	1	0.00163399
53			*006	*00701				*00401	*083	1	0.00163399
54			*011	*00502				*010	*021	1	0.00163399
55			*011	*00501				*00101	*039	1	0.00163399
56			*00501	*00501				*010	*010	1	0.00163399
57			*011	*00501				*010	*001	1	0.00163399
58			*011	*00501				*010	*008	1	0.00163399
59			*011	*00501				*010	*021	1	0.00163399
60			*00801	*00101				*00101	*001	1	0.00163399
61			*00801	*00101				*00301	*016	1	0.00163399
62			*00501	S1*084	A*012	5*00201	*00201		*00701	1	0.00163399
63			*00501	S1*083	A*001	5*00201	*00201		*015	1	0.00163399
64	*00501	S1*01301	*00501	S1*082	A*005				*002	1	0.00163399
65	*00501	S1*01301	*00501	S1*082	A*005	3*00201	*00201		*00701	1	0.00163399
66			*00501	S1*078	A*001	5*00201	*00201		*00701	1	0.00163399
67			*00501	S1*01301	A*005	3*00201	*00201	*010	*00701	1	0.00163399
68	*00501	S1*01301	*00501	S1*01301	A*001	5*00201			*002	1	0.00163399
69			*00501	S1*01301	A*001	5*00201	*00201		*015	1	0.00163399
70			*00501	S1*01301	A*001	5*00201	*00201		*027	1	0.00163399
71			*00501	S1*01301	A*001	5*00201	*00201		*091	1	0.00163399
72			*00501	S1*01301	A*005	3*00201	*00201		*002	1	0.00163399
73			*00501	S1*01301	A*005	3*00201	*00201		*00706	1	0.00163399
74			*00501	S1*01301	A*005	3*00201	*00201		*00707	1	0.00163399
75			*00501	S1*01301	A*005	3*00201	*00201		*010	1	0.00163399
76			*00501	S1*01301	A*005	3*00201	*00201		*015	1	0.00163399
77			*00501	S1*01301	A*005	3*00201	*00201		*027	1	0.00163399
78			*00501	S1*01301	A*005	3*00201			*00706	1	0.00163399
79			*00501	S1*01301	A*022	3*00201	*00201		*00707	1	0.00163399
80			*00503	S1*01301	A*012	5*00201	*00201		*00701	1	0.00163399
81			*034	S1*01301	A*001	5*00201	*00201		*00701	1	0.00163399
82			*00501	*079	A*005	3*00201	*00201		*00701	1	0.00163399
83	*00501	S1*01301	*00102	*01502				*00101	*001	1	0.00163399
84	*00501	S1*01301	*00102	*01502				*00101	*039	1	0.00163399
85	*00501	S1*01301	*00102	*01502	A*005			*00101	*002	1	0.00163399
86	*00501	S1*01301	*00102	*01502	A*005				*002	1	0.00163399
87	*00501	S1*01301	*011	*00501				*010	*001	1	0.00163399
88	*00501	S1*01301	*011	*00501				*010	*002	1	0.00163399
89							*006		*00701	1	0.00163399
90									*00701	1	0.00163399
91						5*00201			*002	1	0.00163399

### Sheet: C_KIRfull
h	3DL3	2DS2	2DL2/3	2DL5B	2DS3/5	2DL1	2DL4	3DL1/S1	2DL5A	2DS3/5	2DS1	2DS4	3DL2	obs	Freq
1	*010		3*00101			*00302	*00102	*01502				*00101	*002	71	11.6013			KIR A
2	*008		3*00101			*00302	*00102	*01502				*00101	*002	56	9.15033			KIR B
3	*009		3*00101			*00302	*00102	*01502				*00101	*002	52	8.49673			deleted 2DL4/3DL1
4	*010		3*00101			*00302	*011	*00501				*010	*010	26	4.24837
5	*010		3*00101			*00302	*00801	*00101				*00301	*001	12	1.96078
6	*010		3*00101			*00302	*00501	S1*01301	A*005	3*00201	*00201		*00701	11	1.79739
7	*010		3*023			*00302	*00102	*01502				*00101	*002	10	1.63399
8	*010		3*00101			*00302	*00501	S1*01301	A*001	5*00201	*00201		*00701	9	1.47059
9	*010		3*00101			*00302	*00103	*020				*00101	*009	9	1.47059
10	*010		3*00101			*00302	*00102	*01502				*00101	*039	9	1.47059
11	*015		3*00101			*00302	*00102	*01502				*00101	*002	9	1.47059
12	*010		3*00101			*00302	*006	*00701				*00401	*008	9	1.47059
13	*001		3*00201			*00201	*00102	*01502				*00101	*002	8	1.30719
14	*008		3*00101			*00302	*00102	*01502				*00101	*039	8	1.30719
15	*009		3*00101			*00302	*011	*00501				*010	*010	8	1.30719
16	*006		3*00201			*00201	*00501	S1*01301	A*001	5*00201	*00201		*002	7	1.14379
17	*010		3*00101			*00302	*00102	*02901				*00101	*002	6	0.980392
18	*008		3*00101			*00302	*00801	*00101				*00301	*001	6	0.980392
19	*010		3*00101			*00302	*00102	*01502				*00101	*010	5	0.816993
20	*010	*00101	2*00301				*00102	*01502				*00101	*002	5	0.816993
21	*006		3*00201			*00201	*006	*00701				*00401	*008	5	0.816993
22	*001		3*00201			*00201	*00501	S1*01301	A*001	5*00201	*00201		*00701	4	0.653595
23	*009		3*00101			*00302	*00501	S1*01301	A*001	5*00201	*00201		*00701	4	0.653595
24	*006		3*00201			*00201	*00102	*01502				*00101	*002	4	0.653595
25	*048		3*00201			*00201	*00102	*01502				*00101	*002	4	0.653595
26	*010	*00101	2*00301	B*010	3*001	*00401	*00102	*01502				*00101	*002	4	0.653595
27	*009		3*00101			*00302	*006	*00701				*00401	*008	4	0.653595
28	*008	*00101	2*00301				*006	*00701				*00401	*008	4	0.653595
29	*010		3*00101			*00302	*011	*00501				*010	*001	4	0.653595
30	*010		3*00101			*00302	*00501	S1*01301	A*001	5*00201	*00201		*002	3	0.490196
31	*010		3*00101			*00302	*00501	S1*01301	A*001	5*00201	*00201		*093	3	0.490196
32	*008	*00101	2*00301	B*006	5*00201		*00501	S1*01301	A*001	5*00201	*00201		*002	3	0.490196
33	*010	*00101	2*00301	B*006	5*00201		*00501	S1*01301	A*001	5*00201	*00201		*00701	3	0.490196
34	*028	*00101	2*00301	B*006	5*00201		*00501	S1*01301	A*001	5*00201	*00201		*002	3	0.490196
35	*015		3*00101			*00302	*00501	S1*01301	A*005	3*00201	*00201		*00701	3	0.490196
36	*008	*00101	2*00301	B*006	5*00201						*00201		*00701	3	0.490196
37	*010		3*00101			*00302	*00103	*020				*00101	*002	3	0.490196
38	*010		3*00101			*00302	*00102	*01502				*00101	*001	3	0.490196
39	*008		3*00101			*00302	*006	*00701				*00401	*008	3	0.490196
40	*015		3*00101			*00302	*006	*00701				*00401	*008	3	0.490196
41	*006		3*00201			*00201	*011	*00501				*010	*010	3	0.490196
42	*04802		3*00201			*00201	*011	*00501				*010	*010	3	0.490196
43	*008		3*00101			*00302	*011	*00501				*010	*010	3	0.490196
44	*009		3*00101			*00302	*011	*00501				*010	*002	3	0.490196
45	*010		3*00101			*00302	*011	*00501				*010	*002	3	0.490196
46	*010		3*00101			*00302	*00801	*00101				*00301	*010	3	0.490196
47	*009		3*00101			*00302	*00501	S1*01301	A*001	5*00201	*00201		*002	2	0.326797
48	*010		3*00101			*00302	*00501	S1*01301	A*001	5*00201	*00201		*015	2	0.326797
49	*010		3*00101			*00302	*00504	S1*01301	A*001	5*00201	*00201		*093	2	0.326797
50	*010	*00101	2*00301	B*006	5*00201		*00501	S1*01301	A*001	5*00201	*00201		*002	2	0.326797
51	*048	*00101	2*00301	B*006	5*00201		*00501	S1*01301	A*001	5*00201	*00201		*002	2	0.326797
52	*010		3*00101			*00302	*00501	S1*085	A*005	3*00201	*00201		*00701	2	0.326797
53	*010		3*00101			*00302	*00501	S1*01301	A*005	3*00201	*00201		*015	2	0.326797
54	*010		3*00101			*00302	*00501	S1*01301	A*005	3*00201	*00201		*027	2	0.326797
55	*028	*00101	2*00301	B*006	5*00201						*00201		*00701	2	0.326797
56	*010		3*00101			*00302	*00801	*070				*00301	*001	2	0.326797
57	*006		3*00201			*00201	*00103	*020				*00101	*009	2	0.326797
58	*009		3*00101			*00302	*00103	*020				*00101	*009	2	0.326797
59	*015		3*00101			*00302	*00103	*020				*00101	*009	2	0.326797
60	*02602		3*00201			*00201	*00102	*01502				*00101	*002	2	0.326797
61	*062		3*00201			*00201	*00102	*01502				*00101	*002	2	0.326797
62	*065		3*00201			*00201	*00102	*01502				*00101	*002	2	0.326797
63	*008		3*00101			*00302	*00102	*01502				*00101	*010	2	0.326797
64	*009		3*00101			*00302	*00102	*01502				*00101	*00701	2	0.326797
65	*010		3*00101			*00302	*00102	*01502				*00101	*021	2	0.326797
66	*004	*00101	2*00301	B*006	5*00201		*00102	*01502				*00101	*002	2	0.326797
67	*004	*00101	2*00301	B*010	3*001	*00401	*00102	*01502				*00101	*002	2	0.326797
68	*008	*00101	2*00301	B*010	3*001	*00401	*00102	*01502				*00101	*002	2	0.326797
69	*001		3*00201			*00201	*006	*00701				*00401	*008	2	0.326797
70	*04802		3*00201			*00201	*006	*00701				*00401	*002	2	0.326797
71	*04802		3*00201			*00201	*006	*00701				*00401	*008	2	0.326797
72	*064		3*00201			*00201	*006	*00701				*00401	*008	2	0.326797
73	*009		3*00101			*00302	*006	*00701				*00401	*009	2	0.326797
74	*010		3*00101			*00302	*006	*00701				*00401	*021	2	0.326797
75	*001		3*00201			*00201	*011	*00501				*010	*002	2	0.326797
76	*006		3*00201			*00201	*011	*00501				*018	*001	2	0.326797
77	*02602		3*00201			*00201	*011	*00501				*010	*002	2	0.326797
78	*002		3*00101			*00302	*011	*00501				*010	*010	2	0.326797
79	*010		3*00101			*030	*011	*00501				*010	*010	2	0.326797
80	*001		3*00201			*00201	*00801	*00101				*00301	*001	2	0.326797
81	*010	*00101	2*00301				*00801	*00101				*00301	*010	2	0.326797
82	*008		3*00101			*00302	*00501	S1*083	A*001	5*00201	*00201		*015	1	0.163399
83	*006		3*00201			*00201	*00501	S1*078	A*001	5*00201	*00201		*00701	1	0.163399
84	*001		3*00201			*00201	*00501	S1*01301	A*001	5*00201	*00201		*010	1	0.163399
85	*006		3*00201			*00201	*00501	S1*01301	A*001	5*00201	*00201		*015	1	0.163399
86	*013		3*00201			*00201	*00501	S1*01301	A*001	5*00201	*00201		*002	1	0.163399
87	*064		3*00201			*00201	*00501	S1*01301	A*001	5*00201	*00201		*002	1	0.163399
88	*010		3*00109			*00302	*00501	S1*01301	A*001	5*00201	*00201		*00701	1	0.163399
89	*008		3*00101			*00302	*00501	S1*01301	A*001	5*00201	*00201		*00701	1	0.163399
90	*009		3*00101			*00302	*00501	S1*01301	A*001	5*00201	*00201		*010	1	0.163399
91	*009		3*00101			*031	*00501	S1*01301	A*001	5*00201	*00201		*002	1	0.163399
92	*010		3*00101			*00302	*00501	S1*01301	A*001	5*00201	*00201		*010	1	0.163399
93	*010		3*00101			*00302	*034	S1*01301	A*001	5*00201	*00201		*00701	1	0.163399
94	*004		2*00301		3*001	*00401	*00501	S1*01301	A*001	5*00201	*00201		*002	1	0.163399
95	*008	*00101	2*00301	B*006	5*00201		*00503	S1*01301	A*001	5*00201	*00201		*00701	1	0.163399
96	*008	*00101	2*00301	B*010	3*00201		*00501	S1*01301	A*001	5*00201	*00201		*00701	1	0.163399
97	*008	*00101	2*00301				*00503	S1*01301	A*001	5*00201	*00201		*00701	1	0.163399
98	*01003	*00101	2*00301	B*006	5*00201		*00501	S1*01301	A*001	5*00201	*00201		*002	1	0.163399
99	*048	*009	2*00101	B*002	3*001	*00401	*00501	S1*01301	A*001	5*00201	*00201		*00701	1	0.163399
100	*010		3*00101			*00302	*00501	S1*01301	A*001	5*00201	*00202		*00701	1	0.163399
101	*028	*00101	2*00301				*00501	S1*01301	A*001	5*00201	*00202		*00701	1	0.163399
102	*010	*00101	2*00301	B*006	5*00201		*00501	S1*01301	A*001	5*00201			*002	1	0.163399
103	*010		3*00109			*00302	*00501	S1*082	A*005	3*00201	*00201		*00701	1	0.163399
104	*001		3*00201			*00201	*00501	S1*01301	A*005	3*00201	*00201		*00701	1	0.163399
105	*009		3*00101			*00302	*00501	S1*01301	A*005	3*00201	*00201	*00101	*00701	1	0.163399
106	*009		3*00101			*00302	*00501	S1*01301	A*005	3*00201	*00201		*00701	1	0.163399
107	*010		3*00101			*00302	*00501	S1*01301	A*005	3*00201	*00201		*00707	1	0.163399
108	*008	*00101	2*00301	B*010	3*00201		*00501	S1*01301	A*005	3*00201	*00201		*001	1	0.163399
109	*008	*00101	2*00301	B*010	3*00201		*00501	S1*01301	A*005	3*00201	*00201		*00706	1	0.163399
110	*010		3*00101			*00302	*00501	*079	A*005	3*00201	*00201		*00701	1	0.163399
111	*009	*00101	2*00101	B*002	3*001	*00401	*00501	S1*082	A*005				*002	1	0.163399
112	*015		3*00101			*00302	*00501	S1*01301	A*005	3*00201			*00706	1	0.163399
113	*010	*00101	2*00101	B*002	3*001	*00401	*00102	*01502	A*005			*00101	*002	1	0.163399
114	*028		2*00101			*00401	*00102	*01502	A*005				*002	1	0.163399
115	*04802		3*00201			*00201	*00501	S1*084	A*012	5*00201	*00201		*00701	1	0.163399
116	*010		3*00101			*00302	*00503	S1*01301	A*012	5*00201	*00201		*00701	1	0.163399
117	*010	*00101	2*00301	B*006	5*00201		*00501	S1*01301	A*012	5*00201	*00201		*00701	1	0.163399
118	*028	*00101	2*00301	B*006	5*00201		*00501	S1*01301	A*012	5*00201	*00201		*00701	1	0.163399
119	*010		3*00101			*00302	*00501	S1*01301	A*022	3*00201	*00201		*00707	1	0.163399
120	*010	*00101	2*00301	B*006	5*00201						*00201		*00701	1	0.163399
121	*010	*00101	2*00101	B*002	3*00201						*00201		*00701	1	0.163399
122	*001		3*00101			*00302					*006		*00701	1	0.163399
123	*008		3*00101			*00302	*00102	*02901				*00101	*002	1	0.163399
124	*009		3*00101			*00302	*00102	*02901				*00101	*002	1	0.163399
125	*008	*00101	2*00301	B*010	3*001	*00401	*00102	*02901				*00101	*002	1	0.163399
126	*02602	*00101	2*00301				*00102	*02901				*00101	*002	1	0.163399
127	*010		3*023			*00302	*00103	*020				*00101	*009	1	0.163399
128	*04802		3*00201			*00201	*00103	*020				*00101	*009	1	0.163399
129	*003		3*00101			*00302	*00103	*020				*00101	*009	1	0.163399
130	*008		3*00101			*00302	*00103	*020				*00101	*002	1	0.163399
131	*010		3*00101			*00302	*00103	*020				*00101	*010	1	0.163399
132	*015		3*00101			*00302	*00103	*020				*00101	*084	1	0.163399
133	*008	*00101	2*00301	B*010	3*00201		*00103	*020				*00101	*009	1	0.163399
134	*010		3*00101			*00302	*00102	*01505				*00101	*002	1	0.163399
135	*010		3*031			*00302	*00102	*01502				*00101	*002	1	0.163399
136	*008	*00101	2*00301 + 2*013				*00102	*01502				*00101	*002	1	0.163399
137	*010		3*029			*00302	*00102	*01502				*00101	*002	1	0.163399
138	*001		3*028			*00302	*00102	*01502				*00101	*002	1	0.163399
139	*010		3*026			*00302	*006/neg?	*01502				*00101	*002	1	0.163399
140	*015		3*023			*00302	*00102	*01502				*00101	*002	1	0.163399
141	*04802		3*022			*00201	*00102	*01502				*00101	*039	1	0.163399
142	*063		3*022			*00201	*00102	*01502				*00101	*002	1	0.163399
143	*010		3*00201			*00201	*00102	*01502				*00101	*002	1	0.163399
144	*062		3*00201			*034	*00102	*01502				*00101	*002	1	0.163399
145	*063		3*00201			*00201	*00102	*01502				*00101	*002	1	0.163399
146	*010		3*00110			*00302	*00102	*01502				*00101	*002	1	0.163399
147	*010		3*00109			*00302	*033	*01502				*00101	*002	1	0.163399
148	*002		3*00101			*00302	*00102	*01502				*00101	*002	1	0.163399
149	*008		3*00101			*00302	*00102	*01502				*00101	*001	1	0.163399
150	*008		3*00101			*00302	*00102	*01502				*00105	*002	1	0.163399
151	*009		3*00101			*00302	*00102	*01502				*017	*002	1	0.163399
152	*009		3*00101			*00401	*00102	*01502				*00101	*002	1	0.163399
153	*009		3*00101			*033	*00102	*01502				*00101	*002	1	0.163399
154	*010		3*00101			*00302	*00102	*01502				*00101	*093	1	0.163399
155	*010		3*00101			*00302	*00102	*01502				*00101	*099	1	0.163399
156	*010		3*00101			*00302	*032	*01502				*00101	*002	1	0.163399
157	*008	*00101	2*00301				*00102	*01502				*00101	*039	1	0.163399
158	*02602	*00101	2*00301				*00102	*01502				*00101	*002	1	0.163399
159	*028	*00101	2*00301				*00102	*01502				*00101	*002	1	0.163399
160	*009	*00101	2*00101	B*002	3*001	*00401	*00102	*01502				*00101	*002	1	0.163399
161	*010	*00101	2*00101	B*002	3*001	*00401	*00102	*01502				*00101	*002	1	0.163399
162	*028	*00101	2*00101	B*002	3*001	*00401	*00102	*01502				*00101	*002	1	0.163399
163	*028	*009	2*00101	B*002	3*001	*00401	*00102	*01502				*00101	*002	1	0.163399
164	*010		3*00101			*00302	*00103	*008				*00301	*009	1	0.163399
165	*001		3*028			*00302	*006	*00701				*00401	*008	1	0.163399
166	*010		3*023			*00302	*006	*00701				*00401	*008	1	0.163399
167	*010		3*021			*00302	*006	*00701				*00401	*008	1	0.163399
168	*04802		3*015			*00201	*006	*00701				*00401	*008	1	0.163399
169	*001		3*00201			*00201	*006	*00701				*00401	*016	1	0.163399
170	*006		3*00201			*00201	*006	*00701				*00401	*083	1	0.163399
171	*008		3*00101			*00302	*006	*00701				*00401	*016	1	0.163399
172	*009		3*00101			*00302	*006	*00701				*00401	*010	1	0.163399
173	*010		3*00101			*00302	*00103	*00701				*00401	*008	1	0.163399
174	*010		3*00101			*00305	*006	*00701				*00401	*021	1	0.163399
175	*010	*00101	2*00301				*006	*00701				*00401	*008	1	0.163399
176	*010		3*00101			*00302	*011	*00502				*010	*021	1	0.163399
177	*009		3*027			*00302	*011	*00501				*010	*010	1	0.163399
178	*009		3*025			*00302	*011	*00501				*010	*010	1	0.163399
179	*010		3*019			*00302	*011	*00501				*010	*002	1	0.163399
180	*04802		3*015			*00201	*011	*00501				*010	*002	1	0.163399
181	*001		3*00201			*00201	*011	*00501				*010	*010	1	0.163399
182	*006		3*00201			*00201	*011	*00501				*010	*008	1	0.163399
183	*006		3*00201			*00201	*011	*00501				*010	*091	1	0.163399
184	*009		3*00201			*00201	*011	*00501				*010	*010	1	0.163399
185	*008		3*00101			*00302	*00501	*00501				*010	*010	1	0.163399
186	*008		3*00101			*00302	*011	*00501				*010	*002	1	0.163399
187	*010		3*00101			*00302	*011	*00501				*00101	*002	1	0.163399
188	*010		3*00101			*00302	*011	*00501				*010	*091	1	0.163399
189	*010		3*00101			*00304	*011	*00501				*010	*091	1	0.163399
190	*003	*00101	2*00301	B*010	3*001	*00401	*011	*00501				*010	*010	1	0.163399
191	*008	*00101	2*00301				*011	*00501				*010	*010	1	0.163399
192	*010	*00101	2*00101	B*002	3*001	*00401	*011	*00501				*010	*010	1	0.163399
193	*010		3*00109			*00302	*00801	*00101				*00301	*010	1	0.163399
194	*008		3*00101			*00302	*00801	*00101				*00301	*016	1	0.163399
195	*009		3*00101			*00302	*00801	*00101				*00301	*002	1	0.163399
196	*010		3*00101			*00302	*00801	*00101				*010	*001	1	0.163399
197	*003	*009	2*00101	B*002	3*001	*00401	*00801	*00101				*00301	*001	1	0.163399
198	*009		3*00101			*00302				5*00201			*002	1	0.163399
199	*02602	*00101	2*00301	B*008	5*00201								*00701	1	0.163399

### Sheet: D_duplications
		2DL4dupl	3DS1dupl	2DL4	3DL1	2DL5A	2DS5	2DS1	2DS4	3DL2	N
		*00501	S1*01301	*00102	*01502				*00101	*002	3
		*00501	S1*01301	*00501	S1*085	A*005	3*00201	*00201		*00701	2
		*00501	S1*01301	*00501	S1*082	A*005				*002	1
		*00501	S1*01301	*00501	S1*082	A*005	3*00201	*00201		*00701	1
		*00501	S1*01301	*00501	S1*01301	A*001	5*00201			*002	1
		*00501	S1*01301	*00102	*01502				*00101	*001	1
		*00501	S1*01301	*00102	*01502				*00101	*039	1
		*00501	S1*01301	*00102	*01502	A*005			*00101	*002	1
		*00501	S1*01301	*00102	*01502	A*005				*002	1
		*00501	S1*01301	*011	*00501				*010	*001	1
		*00501	S1*01301	*011	*00501				*010	*002	1
